# The comparative analysis of lineage-pair traits

**DOI:** 10.1101/2024.11.28.625927

**Authors:** Sean A. S. Anderson, Sachin Kaushik, Daniel R. Matute

## Abstract

A powerful but poorly understood analysis in ecology and evolutionary biology is the comparative study of lineage-pair traits. “Lineage-pair traits” are characters like ‘diet niche overlap’ and ‘strength of reproductive isolation’ that are defined for pairs of lineages instead of individual taxa. Comparative tests for causal relationships among such variables have led to groundbreaking insights in several classic studies, but the statistical validity of these analyses has been unclear due to the complex dependency structure of the data. Specifically, lineage-pair datasets contain non-independent observations, but studies to-date have relied on untested workarounds for data dependency rather than direct models of linear-pair covariance, and the statistical consequences of non-independence have not been thoroughly explored. Here we consider how evolutionary relatedness among taxa translates into non-independence among taxonomic pairs. We develop models by which phylogenetic signal in an underlying character generates covariance among pairs in a lineage-pair trait. We incorporate the resulting lineage-pair covariance matrix into a modified version of phylogenetic generalized least squares and a new beta regression model suitable for bounded response variables. Both models outperform previous approaches in simulation tests. We re-analyze two empirical datasets and find dramatic improvements in model fit and, in the case of avian hybridization data, an even stronger relationship between pair age and RI than revealed by standard linear regression. We present a new tool, the R package *phylopairs*, to allow empiricists from a variety of biological fields to test relationships among pairwise-defined variables in a manner that is statistical robust and more straightforward to implement.
