## Supplementary data and code for "The comparative analysis of lineage-pair traits": bouvier_price.xls

### Sheet: Sheet1
Master list of hybridization crosses, variables & categorizaion of hybridization success, and estimated DT50H between crossed species															species list
					taxonomic										total #= 368
Cross		Fertility	Change		classification		higher	new info/change		FOR FIGURES
Species 1	Species 2	Category	T		of cross	gamma hky dist	fitness			Fertility	Change T	Taxonomic	cyt b
Struthio camelus australis	S. c. camelus	1	NS		0					1		0			Acryllium vulturinum
Rhea pennata	Rhea americana	1	NS		1					1		1			Agapornis cana
Casmerodius albus modestus	Nycticorax caledonicus manillensis	2.5	3.4		2		m			2.5	3.4	2			Agapornis fischeri
Ciconia ciconia	C. nigra	5	/		1	0.233				5		1	0.233		Agapornis lilianae
Aix galericulata	A. sponsa	5	NS		1					5		1			Agapornis nigrigenis
Aix sponsa	Anas bahamensis	3	2.6		2	0.197				3	2.6	2	0.197		Agapornis personata
Aix sponsa	Anas penelope	3	2.6		2	0.189				3	2.6	2	0.189		Agapornis pullaria
Aix sponsa	Anas platyrhynchos	3	2.6		2	0.199				3	2.6	2	0.199		Aix galericulata
Aix sponsa	Anas sibilatrix	3	2.6		2	0.207				3	2.6	2	0.207		Aix sponsa
Aix sponsa	Aythya ferina	3	2.6	2@	2					3	2.6	2			Alectoris rufa
Alopochen aegyptiaca	Chloephaga picta	3	und		2					3		2			Alisterus amboinensis sulaensis
Alopochen aegyptiaca	Cyanochen cyanopterus	3	und		2					3		2			Alopochen aegyptiaca
Amazonetta brasiliensis	Anas bahamensis	3	2	1b/w	2					3	2	2			Amadina erythrocephala
Amazonetta brasiliensis	Anas leucophrys	3	2	1b/w	2					3	2	2			Amadina fasciata
Anas acuta	A. melleri	1	2	*	1					1	2	1			Amazonetta brasiliensis
Anas acuta	A. penelope	3	2	*	1					3	2	1			Anas acuta
Anas acuta	A. platyrhynchos	1	0.5		1					1	0.5	1			Anas americana
Anas acuta	A. strepera	1	2	*	1					1	2	1			Anas bahamensis
Anas acuta	A. poecilorhyncha	1	2	*	1					1	2	1			Anas clypeata
Anas acuta	A. superciliosa	1	2	*	1					1	2	1			Anas crecca carolinensis
Anas acuta	Netta peposaca	3	same		2					3		2			Anas crecca crecca
Anas acuta	Netta rufina	3	same		2					3		2			Anas cyanoptera
Anas americana	A. penelope	1	2	*	1					1	2	1			Anas falcata
Anas americana	A. platyrhynchos	4	2	*	1		m			4	2	1			Anas flavirostris
Anas bahamensis	A. georgica spinicauda	1	2	*	1					1	2	1			Anas fulvigula maculosa
Anas clypeata	A. cyanoptera	1	2	*	1					1	2	1			Anas fulvigula rubripes
Anas clypeata	A. querquedula	1	2	*	1					1	2	1			Anas georgica spinicauda
Anas crecca carolinensis	A. platyrhynchos	1	2	*	1					1	2	1			Anas leucophrys
Anas crecca crecca	A. flavirostris	1*	2	*	1					1*	2	1			Anas melleri
Anas cyanoptera	A. discors	1	2	*	1					1	2	1			Anas penelope
Anas falcata	A. strepera	3	2	*	1					3	2	1			Anas platyrhynchos
Anas flavirostris	A. georgica spinicauda	1	2	*	1					1	2	1			Anas poecilorhyncha
Anas fulvigula maculosa	A. platyrhynchos	1	2	*	1					1	2	1			Anas sibilatrix
Anas fulvigula rubripes	A. melleri	1	2	*	1					1	2	1			Anas sparsa
Anas fulvigula rubripes	A. superciliosa	1	2	*	1					1	2	1			Anas superciliosa
Anas fulvigula rubripes	A. undulata	1	2	*	1					1	2	1			Anser albifrons
Anas georgica spinicauda	A. sibilatrix	3	2	*	1					3	2	1			Anser albifrons gambelli
Anas melleri	A. platyrhynchos	1	2	*	1					1	2	1			Anser anser
Anas melleri	A. poecilorhynchos	1	2	*	1					1	2	1			Anser c. caerulescens
Anas melleri	A. superciliosa	1	2	*	1					1	2	1			Anser c. hyperboreus
Anas melleri	A. undulata	1	2	*	1					1	2	1			Anser caerulescens atlanticus
Anas penelope	A. platyrhynchos	3	2	*	1					3	2	1			Anser cygnoides
Anas penelope	A. strepera	3	2	*	1					3	2	1			Aprosmictus erythropterus erythropterus
Anas penelope	Aythya fuligula	3	same		2					3		2			Ara ararauna
Anas platyrhynchos	A. rubripes	1	2	*	1			outside		1	2	1			Aratinga wagleri wagleri
Anas platyrhynchos	A. poecilorhyncha	1	2	*	1					1	2	1			Argusianus argus
Anas platyrhynchos	A. sibilatrix	3	2	*	1					3	2	1			Astrapia stephaniae
Anas platyrhynchos	A. sterpera	1*	2	*	1					1*	2	1			Aythya americana
Anas platyrhynchos	A. superciliosa	1	2	*	1					1	2	1			Aythya ferina
Anas platyrhynchos	A. undulata	1.5	2	*	1		m			1.5	2	1			Aythya fuligula
Anas platyrhynchos	Anser cygnoides	5	6.7		3					5	6.7	3			B. c. hutchinsii
Anas platyrhynchos	Aythya ferina	3	same		2					3		2			B. c. occidentalis
Anas platyrhynchos	Cairina moschata	2.5	6.7	2trb	3		m			2.5	6.7	3			Branta bernicla nigricans
Anas platyrhynchos	Netta peposaca	1	same		2					1		2			Branta c. occidentalis
Anas platyrhynchos	Tadorna tadonra	3	6.7	2trb	3	0.234				3	6.7	3	0.234		Branta canadensis
Anas poecilorhyncha poecilorhyncha	A. p. zonorhyncha	1	2	*	0					1	2	0			Branta canadensis canadensis
Anas poecilorhyncha	A. superciliosa	1	2	*	1					1	2	1			Branta canadensis minima
Anas poecilorhyncha	A. undulata	1	2	*	1					1	2	1			Branta leucopsis
Anas poecilorhyncha	Netta rufina	2.5	same		2		m			2.5		2			Cairina moschata
Anas sibilatrix	Nettapus auritus	3	6.7	2trb	3					3	6.7	3			Callipepla gambelii
Anas sparsa	Netta rufina	3	same		2					3		2			Callipepla squamata
Anas superciliosa	A. undulata	1	2	*	1					1	2	1			Campylorhynchus rufinucha humilis
Anas superciliosa	Cairina moschata	3	6.7	trb	3					3	6.7	3			Carduelis atrata
Anas superciliosa	Netta rufina	3	same		2					3		2			Carduelis cannabina
Anser albifrons	A. anser	1	/		1					1		1			Carduelis carduelis
Anser albifrons	A. brachyrhychus	5	/		1					5		1			Carduelis chloris
Anser albifrons	A. caerulescens caerulescens	1	/		1	0.027				1		1	0.027		Carduelis cucullata
Anser albifrons	A. cygnoides	2.5	/		1		m			2.5		1			Carduelis flammea
Anser albifrons	Branta canadensis	3	same		2		(f)			3		2			Carduelis magellanica icterica
Anser albifrons gambelli	A. caerulescens hyperboreus	1	/		1					1		1			Carduelis psaltria
Anser anser	A. caerulescens atlanticus	1	/		1					1		1			Carduelis spinoides
Anser anser	A. c. caerulescens	1	/		1					1		1			Carduelis spinus
Anser anser	A. c. hyperboreus	1	/		1					1		1			Carpodacus mexicanus
Anser anser	A. cygnoides	1	/		1					1		1			Casmerodius albus modestus
Anser anser	Branta bernicla nigricans	3	same		2					3		2			Catreus wallichii
Anser anser	Branta canadensis	3	same		2					3		2			Chloephaga melanoptera
Anser anser	Branta canadensis minima	3	same		2					3		2			Chloephaga picta
Anser anser	Branta c. occidentalis	3	same		2					3		2			Chrysolophus amherstiae
Anser anser	Branta leucopsis	2.5	same		2		m			2.5		2			Chrysolophus pictus
Anser caerulescens atlanticus	A. c. caerulescens	1	/		0					1		0			Ciconia ciconia
Anser c. atlanticus	A. c. hyperboreus	1	/		0					1		0			Colaptes auratus
Anser c. caerulescens	A. c. hyperboreus	1	/		0					1		0			Colinus v. virginianus
Anser c. caerulescens	A. canagicus	1	/		1					1		1			Colinus virginianus
Anser c. caerulescens	A. rossii	1	/		1	0.028				1		1	0.028		Columba guinea
Anser c. caerulescnes	Branta canadensis	3	same		2	0.081				3		2	0.081		Columba leuconota
Anser c. hyperboreus	A. cygnoides	1	/		1					1		1			Columba livia
Anser c. hyperboreus	A. rossii	1	/		1					1		1			Columba maculosa
Anser c. hyperboreus	Branta canadensis	1*	same		2					1*		2			Columba migratoria
Anser cygnoides	Branta canadensis	3	same		2					3		2			Columba oenas
Anser cygnoides	Cairina moschata	3	und		2					3		2			Contopus virens
Aythya americana	A. valisineria	1*	/		1					1*		1			Copsychus saularis
Aythya ferina	A. fuligula	2	/		1		m			2		1			Coracias caudata caudata
Aythya ferina	A. nyroca	1	/		1					1		1			Corvus albus
Aythya ferina	Netta rufina	3	same		2					3		2			Corvus corone cornix
Aythya ferina	Tadorna tadorna	3	6.7	trb	3					3	6.7	3			Corvus ruficollis edithae
Branta canadensis	Cygnus olor	3	8		4					3	8	4			Crax alberti
Branta canadensis canadensis	B. c. hutchinsii	1	/		0					1		0			Crossoptilon auritum
Branta c. canadensis	B. c. occidentalis	1	/		0					1		0			Cyanochen cyanopterus
Branta c. minima	B. c. occidentalis	1	/		0					1		0			Cygnus columbianus columbianus
Branta c. minima	B. leucopsis	1	/		1					1		1			Cygnus olor
Cairina moschata	Plectropterus gambensis	4.5	same		2		m			4.5		2			D. c. chysoptera
Chloephaga melanoptera	C. picta	3	/		1					3		1			D. c. pileata
Chloephaga picta	C. rubidiceps	1	/		1					1		1			D. c. striata
Cygnus columbianus columbianus	C. cygnus cygnus	1	NS		1					1		1			D.. townsendi
Cygnus c. columbianus	C. olor	2	NS		1		m			2		1			Daphoenositta chrysoptera leucocephala
Neochen jubata	Tadorna tadorna	1*	same		2					1*		2			Dendroica occidentalis
Netta peposaca	N. rufina	2	/		1		m			2		1			Diuca diuca
Tadorna ferruginea	T. radjah	1	/		1					1		1			E. albus
Crax alberti	C. fasciolata	2	NS		1		f			2		1			E. trichroa
Crax alberti	Mitu mitu	5*	und		2					5*		2			E. troglodytes
Tetrao tetrix	Phasianus colchicus	3	und		2		(m)			3		2			Erythrura prasina
Tetrao tetrix	T. urogallus	2	/		1		m			2		1			Erythrura psittacea
Alectoris rufa	A. graeca	1	NS		1	0.07				1		1	0.07		Estrilda amandava
Callipepla squamata	C. californica	1	/		1					1		1			Estrilda angolensis
Callipepla squamata	C. gambelii	1	/		1					1		1			Estrilda astrild
Callipepla squamata	Colinus virginianus	3	/		2					3		2			Estrilda atricollis
Callipepla gambelii	Colinus viginianus	3	/		2					3		2			Eudocimus ruber
Colinus v. virginianus	C. v. cristatus	1	/		0					1		0			F. hypoleuca
Symaticus ellioti	S. mikado	1.5	/		1		m			1.5		1			F. montifringilla
Argusianus argus	Rheinardia ocellata	5	same		2					5		2			Ficedula albicollis
Symaticus ellioti	Catreus wallichii	5	same		2					5		2			Fringilla coelebs
Symaticus ellioti	Lophura leucomelanos hamiltonii	5	same		2					5		2			G. layafettii
Symaticus mikado	Catreus wallichii	5	same		2					5		2			G. rubicunda
Symaticus mikado	Lophura diardi	5	same		2					5		2			G. striata striata
Chrysolophus amherstiae	C. pictus	1	/		1					1		1			G. varius
Chrysolophus amherstiae	Lophophorus impejanus	3	und		2					3		2			Gallus domesticus
Chrysolophus amherstiae	Phasianus colchicus	2	same		2		m			2		2			Gallus gallus
Chrysolophus amherstiae	Phasianus versicolor	2	same		2		m			2		2			Gallus sonneratii
Chrysolophus amherstiae	Tragopan caboti	4	und		2		m			4		2			Geopelia cuneata
Chrysolophus pictus	Gallus domesticus	3	und		2					3		2			Grus antigone sharpii
Chrysolophus pictus	Gallus gallus	5	und		2	0.253				5		2	0.253		H. unicolor unicolor
Chrysolophus pictus	Lophura nycthemera	2	und		2	0.148	m			2		2	0.148		Haematopus longirostris chathamensis
Chrysolophus pictus	Phasianus colchicus	2	same		2	0.193	m			2		2	0.193		I. bullockii
Chrysolophus pictus	Phasianus versicolor	2.5	same		2		m			2.5		2			Icterus galbula
Chrysolophus pictus	Syrmaticus reevesii	2.5	same		2	0.175	m			2.5		2	0.175		J. oreganus
Chrysolophus pictus	Syrmaticus soemmerringii	3	same		2					3		2			Junco hyemalis
Chrysolophus pictus	Syrmaticus s. scintillans	3	same		2					3		2			Lagonosticta senegala
Crossoptilon auritum	C. mantchuricum	1.5	/		1		m			1.5		1			Lanius collurio
Crossoptilon auritum	Lophura nycthemera	2	same		2		m			2		2			Larus argentatus
Lophura diardi	L. nycthemera	1.5	NS		1	0.09	m			1.5		1	0.09		Larus hyperboreus
Gallus domesticus	G. gallus	1	NS		1					1		1			Larus occidentalis
Gallus domesticus	G. lafayettii	1.5	NS		1		m			1.5		1			Leptotila wellsi
Gallus domesticus	G. varius	1.5	NS		1		m			1.5		1			Lonchura castaneothorax
Gallus domesticus	Lophura sp.	5	9.1		2					5	9.1	2			Lonchura cucullata
Gallus domesticus	Meleagris gallopavo	5	11.1		2					5	11.1	2			Lonchura domestica
Gallus domesticus	Numida meleagris	4	12.8		5		m			4	12.8	5			Lonchura fringilloides
Gallus domesticus	Pavo cristatus	4.5	8.7		2	0.247	m			4.5	8.7	2	0.247		Lonchura fuscans
Gallus domesticus	Phasianus colchicus	3	und		2		(m)			3		2			Lonchura leucogastroides
Gallus gallus	G. layafettii	1	NS		1					1		1			Lonchura m. malabarica
Gallus gallus	G. sonneratii	1	NS		1					1		1			Lonchura malabarica cantans
Gallus gallus	G. varius	2.5	NS		1		m			2.5		1			Lonchura striata
Gallus gallus	Numida meleagris	4	12.8		5	0.286	m			4	12.8	5	0.286		Lonchura striata acuticauda
Gallus gallus	Phasianus colchicus	3	und		2	0.309				3		2	0.309		Loncura flaviprymna
Gallus sonneratii	Lophura nycthemerus	5	9.1		2	0.261				5	9.1	2	0.261		Lophophorus impejanus
Lophura edwardsi	L. imperialis	1	NS		1					1		1			Lophura diardi
Lophura edwardsi	L. swinhoii	1	NS		1					1		1			Lophura edwardsi
Lophura horsfieldii	L. lineatus	1	NS		1					1		1			Lophura horsfieldii
Lophura horsfieldii	L. swinhoii	5	NS		1					5		1			Lophura imperialis
Lophura imperialis	L. swinhoii	1	NS		1					1		1			Lophura l. melanotus
Lophura imperialis	L. nycthemerus	1	NS		1					1		1			Lophura leucomelanos hamiltonii
Lophura imperialis	L. ignita	2	NS		1		m			2		1			Lophura lineatus
Lophura leucomelanos hamiltonii	L. l. melanotus	1	NS		0					1		0			Lophura nycthemera
Lophura l. hamiltonii	L. lineatus	1	NS		0					1		0			Lophura sp.
Lophura l. hamiltonii	L. nycthemerus	1	NS		1					1		1			Lorius cardinalis
Lophura l. hamiltonii	L. erythrophthalmus	5	NS		1					5		1			Luscinia luscinia
Lophura l. melanotus	L. lineatus	1	NS		1					1		1			M. cinerea
Lophura l. melanotus	L. nycthemerus	1	NS		1					1		1			M. giganteus
Lophura l. melanotus	Lophophorus impejanus	3	same		1					3		1			M. ocellata
Lophura lineatus	L. nycthemerus	1	NS		1					1		1			M. s. callainus
Lophura lineatus	L. swinhoii	1.5	NS		1		m			1.5		1			Macronectes halli
Lophura nycthemerus	L. swinhoii	1.5	NS		1		m			1.5		1			Malurus splendens splendens
Lophura nycthemerus	Phasianus colchicus	2	und		2	0.182	m			2		2	0.182		Meleagris gallopavo
Lophura nycthemerus	Syrmaticus reevesii	2.5	und		2	0.175	m			2.5		2	0.175		Melopsittacus undulatus
Lophophorus impejanus	Syrmaticus reevesii	5	und		2	0.251				5		2	0.251		Mitu mitu
Pavo cristatus domesticus	Numida meleagris	3.5	12.8		5	0.28	m			3.5	12.8	5	0.28		Molothrus badius
Pavo cristatus domesticus	P. muticus	1	NS		1					1		1			Motacilla alba yarrellii
Perdix perdix	Phasianus colchicus	4	10.3	1&2@	2		m			4	10.3	2			Neochen jubata
Phasianus colchicus	Meleagris gallopavo	5*	und		2					5*		2			Neochima modesta
Phasianus colchicus	P. versicolor	1	/		1					1		1			Neochima phaeton
Phasianus c. karpowi	P. versicolor	3	/		1					3		1			Neochima ruficauda
Phasianus colchicus	Syrmaticus reevsii	2.5	same		2	0.172	m			2.5		2	0.172		Neophema pulchella
Phasianus colchicus	Syrmaticus soemmerringii	3	same		2					3		2			Neopsephotus bourkii
Phasianus colchicus strauchi	P. c. torquatus	1	/		0					1		0			Netta peposaca
Phasianus colchicus	Tragopan caboti	3	und		2	0.33				3		2	0.33		Netta rufina
Phasianus versicolor	Syrmaticus reevesii	2.5	same		2		m			2.5		2			Nettapus auritus
Tympanuchus phasianellus	T. cupido cupido	1	/		1			Johnsgard, year?		1		1			Numida meleagris
Syrmaticus reevesii	S. soemmerringii	2	/		1		m			2		1			Numida mitrata
Tragopan caboti	Numida mitrata	3	12.8	fam	5					3	12.8	5			Nycticorax caledonicus manillensis
Tragopan satyra	T. temminckii	1	/		1					1		1			Padda oryzivora
Acryllium vulturinum	Numida meleagris	4	3.9	1@	2		m			4	3.9	2			Pardalotus punctatus
Numida meleagris	N. mitrata	1	NS		1					1		1			Parus atricpillus
Meleagris gallopavo	M. ocellata	2	/		1		m			2		1			Parus bicolor bicolor
Grus antigone sharpii	G. rubicunda	1	0.1	*	1					1	0.1	1			Passer domesticus
Larus hyperboreus	L. argentatus	1	0.4		1					1	0.4	1			Passer montanus
Larus occidentalis	L. glaucescens	1	same		1					1		1			Passerina cyanea
Larus argentatus	L. glaucescens	1	1	2@	1					1	1	1			Pavo cristatus
Larus hyperboreus	L. marinus	1*	1.2		1					1*	1.2	1			Pavo cristatus domesticus
Columba guinea	C. livia	2.5	NS		1		m			2.5		1			Perdix perdix
Columba guinea	C. picazuro	2	NS		1		m			2		1			Petroica macrocephala
Columba leuconota	C. livia	2	NS		1		m			2		1			Petroica traversi
Columba livia	C. palumbus	2.5	NS		1		m			2.5		1			Phasianus c. karpowi
Columba livia	C. picazuro	2.5	NS		1		m			2.5		1			Phasianus colchicus
Columba livia	Streptopelia turtur	2.5	3.5		2		m			2.5	3.5	2			Phasianus colchicus strauchi
Columba maculosa	C. speciosa	3	NS		1					3		1			Phasianus versicolor
Columba migratoria	Streptopelia risoria	4	3.5		2		m			4	3.5	2			Pheucticus ludovicianus
Columba oenas	Streptopelia roseogrisea	5	3.5		2					5	3.5	2			Pinicola enucleator
Geopelia cuneata	G. striata striata	3	/		1					3		1			Pipilo erythrophthalmus
Geopelia cuneata	Streptopelia turtur	5	5.4	1@	2					5	5.4	2			Platycercus adscitus
Leptotila wellsi	Streptopelia chinensis tigrina	5	5.4		2					5	5.4	2			Platycercus caledonicus
Streptopelia chinensis	S. senegalensis	1	NS		1	0.141				1		1			Platycercus elegans adelaidae
Streptopelia chinensis	S. decaocto	1	NS		1	0.244				1		1			Platycercus elegans elegans
Streptopelia chinensis	S. risoria	2	NS		1	0.2	m			2		1			Platycercus eximius
Streptopelia c. suratensis	S. turtur	1.5	NS		1	0.19	m			1.5		1			Plectropterus gambensis
Streptopelia c. tigrina	S. senegalensis	1.5	NS		1		m			1.5		1			Poephila guttata castanotis
Streptopelia senegalensis	S. decaocto	1.5	NS		1	0.23	m			1.5		1			Poephila acuticauda
Streptopelia senegalensis	S. risoria	1.5	NS		1	0.21	m			1.5		1			Poephila cincta
Streptopelia senegalensis	S. turtur	1.5	NS		1	0.24	m			1.5		1			Poephila modesta
Streptopelia decaocto	S. risoria	1	NS		1	0.03				1		1			Poephila personata
Streptopelia decaocto	S. turtur	2.5	NS		1	0.17	m			2.5		1			Polytelis swainsonii
Streptopelia decaocto	S. vinacea	4	NS		1	0.17	m			4		1			Prosopeia tabuensis splendens
Streptopelia risoria	S. turtur	2	NS		1	0.17	m			2		1			Psephotus chrysopterygius
Streptopelia risoria	Zenaida macroura carolinensis	3	5.4		2	s	(m)			3	5.4	2			Psephotus chrysopterygius dissimilis
Turtur afer	T. tympanistria	3	/		1					3		1			Psittacula eupatria nipalensis
Zenaida zenaida	Z. macroura carolinensis	1	NS		1					1		1			Pteroglossus torquatus torquatus
Agapornis cana	A. fischeri	1	/		1	0.26				1		1	0.26		Pycnonotus cafer
Agapornis cana	A. lilianae	1	/		1	0.27				1		1	0.27		Pyrrhula griseiventris
Agapornis cana	A. nigrigenis	1	/		1	0.278				1		1	0.278		Pyrrhula pyrrhula
Agapornis cana	A. personata	1	/		1	0.247				1		1	0.247		Pytilia afra phoenicoptera
Agapornis cana	A. pullaria	1	/		1	0.223				1		1	0.223		Pytilia melba hypogrammica
Agapornis cana	A. roseicollis	1	/		1	0.261				1		1	0.261		R. carbo
Agapornis cana	A. taranta	1	/		1	0.262				1		1	0.262		R. icteronotus
Agapornis fischeri	A. lilianae	1	/		1	0.0818				1		1	0.0818		Ramphocelus bresilius
Agapornis fischeri	A. nigrigenis	1	/		1	0.0119				1		1	0.0119		Ramphocelus flammigerus
Agapornis fischeri	A. personata	1	/		1	0.00494				1		1	0.00494		Rhea americana
Agapornis fischeri	A. pullaria	1	/		1	0.1982				1		1	0.1982		Rhea pennata
Agapornis fischeri	A. roseicollis	1	/		1	0.08181				1		1	0.08181		Rheinardia ocellata
Agapornis fischeri	A. taranta	1	/		1	0.19799				1		1	0.19799		Serinus alario
Agapornis lilianae	A. nigrigenis	1	/		1	0.00498				1		1	0.00498		Serinus canaria
Agapornis lilianae	A. personata	1	/		1	0.012				1		1	0.012		Serinus flaviventris
Agapornis lilianae	A. pullaria	1	/		1	0.207				1		1	0.207		Serinus leucopygius
Agapornis lilianae	A. roseicollis	1	/		1	0.08643				1		1	0.08643		Sialis flaveola
Agapornis lilianae	A. taranta	1	/		1	0.227				1		1	0.227		Sphyrapicus nuchalis
Agapornis nigrigenis	A. personata	1	/		1	0.0108				1		1	0.0108		Stagonopleura guttata
Agapornis nigrigenis	A. pullaria	1	/		1	0.21306				1		1	0.21306		Sterna albifrons
Agapornis nigrigenis	A. roseicollis	1	/		1	0.08974				1		1	0.08974		Streptopelia c. suratensis
Agapornis nigrigenis	A. taranta	1	/		1	0.233				1		1	0.233		Streptopelia chinensis
Agapornis personata	A. pullaria	1	/		1	0.194				1		1	0.194		Streptopelia chinensis tigrina
Agapornis personata	A. roseicollis	1	/		1	0.0793				1		1	0.0793		Streptopelia decaocto
Agapornis personata	A. taranta	1	/		1	0.1994				1		1	0.1994		Streptopelia risoria
Agapornis personata	Melopsittacus undulatus	3	9.2	geog	2					3	9.2	2			Streptopelia roseogrisea
Agapornis pullaria	A. roseicollis	1	/		1					1		1			Streptopelia senegalensis
Agapornis pullaria	A. taranta	1	/		1					1		1			Streptopelia turtur
Alisterus amboinensis sulaensis	Prosopeia tabuensis splendens	5	same	geog	2					5		2			Struthio camelus australis
Aprosmictus erythropterus erythropterus	Polytelis swainsonii	3	same	geog	2					3		2			Sturnella magna
Ara ararauna	A. chloroptera	5	1.1	*	1					5	1.1	1			Symaticus ellioti
Aratinga wagleri wagleri	A. jandaya	5	/		1					5		1			Symaticus mikado
Lorius cardinalis	L. roratus roratus	5*	/		1					5*		1			Syrmaticus reevesii
Melopsittacus undulatus	Neopsephotus bourkii	5	same	geog	2					5		2			Syrmaticus s. scintillans
Neophema pulchella	Psephotus chrysopterygius dissimilis	5	same	goego	2					5		2			Syrmaticus soemmerringii
Platycercus adscitus	Psephotus chrysopterygius	1	same		2					1		2			T. cupido cupido
Platycercus caledonicus	P. eximius	1	NS		1					1		1			T. radjah
Platycercus elegans adelaidae	P. elegans elegans	1	NS		0					1		0			T. temminckii
Platycercus elegans elegans	P. eximius	1	NS		1					1		1			T. tympanistria
Platycercus eximius	P. icterotis	1.5	NS		1		m			1.5		1			T. urogallus
Psephotus chrysopterygius	P. haematonotus	5	/		1					5		1			T. viridis viridis
Psephotus c. dissimilis	P. haematonotus	3	/		1					3		1			Tadorna ferruginea
Psittacula eupatria nipalensis	P. krameri	1	/		1					1		1			Tadorna tadonra
Coracias caudata caudata	C. caudata lorti	1	1.2		0					1	1.2	0			Taeniopygia bichenovii
Colaptes auratus	C. cafer	1	NS		1					1		1			Terpsiphone rufiventer nigriceps
Sterna albifrons	S. nereis	1	0.6	1&2@	1					1	0.6	1
Haematopus longirostris chathamensis	H. unicolor unicolor	1	2.4	*	1					1	2.4	1
Eudocimus ruber	E. albus	1	NS		1					1		1
Macronectes halli	M. giganteus	5	NS		1					5		1
Pteroglossus torquatus torquatus	P. t. sanguineus	1	NS		0					1		0
Campylorhynchus rufinucha humilis	C. r. nigricaudatus	1	NS		0					1		0
Corvus albus	Corvus ruficollis edithae	1	0.4	*	1					1	0.4	1			Tetrao tetrix
Corvus corone cornix	C. c. corone	1	0.4	*	0					1	0.4	0			Tragopan caboti
Copsychus saularis	C. malabarica	5	/		1					5		1			Tragopan satyra
Luscinia luscinia	L. megarhynchos	2	NS		1		m			2		1			Turtur afer
Luscinia luscinia	Serinus canaria	5	11.7		6					5	11.7	6			Tympanuchus phasianellus
Motacilla alba yarrellii	M. cinerea	1	1.4	*	1					1	1.4	1			Uraeginthus bengalus
Lanius collurio	L. cristatus	1	2.2	*	1					1	2.2	1			Uraeginthus cyanocephala
Vermivora chrysoptera	V. pinus	1	1	*	1					1	1	1			V. pinus
Amadina erythrocephala	A. fasciata	1.5	/		1		m			1.5		1			Vermivora chrysoptera
Amadina fasciata	Poephila cincta	5	und		2					5		2			Z. l. oriantha
Pytilia afra phoenicoptera	P. afra afra	1	/		0			Fehrer		1		0			Z. macroura carolinensis
Pytilia melba hypogrammica	P. afra afra	2	/		1		m	Fehrer		2		1			Zenaida macroura carolinensis
Erythrura prasina	E. psittacea	2	/		1		m	Fehrer		2		1			Zenaida zenaida
Erythrura prasina	E. trichroa	2	/		1		m	Fehrer		2		1			Zonotrichia leucophrys gambelii
Erythrura psittacea	E. trichroa	1.5	/		1		m			1.5		1			A. brachyrhychus
Estrilda amandava	Lagonosticta senegala	5	same		2					5		2			A. canagicus
Estrilda angolensis	Uraeginthus bengalus	1	/		2			change taxonomic category		1		2			A. chloroptera
Estrilda astrild	E. troglodytes	1	/		1					1		1			A. discors
Estrilda astrild	Uraeginthus bengalus	1	same		2			Fehrer		1		2			A. graeca
Estrilda atricollis	Poephila guttata castanotis	3	und		2					3		2			A. jandaya
Uraeginthus bengalus	Uraeginthus cyanocephala	1	/		1					1		1			A. mayeri
Lagonostica senegala	L. rufopicta	1	/		1			Fehrer		1		1			A. nyroca
Lonchura castaneothorax	L. maja	2	2.3	*	1		m			2	2.3	1			A. p. zonorhyncha
Lonchura castaneothorax	L. malacca	2	2.3	*	1		m			2	2.3	1			A. querquedula
Lonchura castaneothorax	L striata	3	2.3	*	1					3	2.3	1			A. roseicollis
Lonchura cucullata	L fringilloides	3	2.3	*	1					3	2.3	1			A. rossii
Lonchura cucullata	L. malabarica malabarica	3	2.3	*	1					3	2.3	1			A. rubripes
Lonchura cucullata	L.striata	2	2.3	*	1		m	Fehrer		2	2.3	1			A. strepera
Lonchura domestica	L. maja	2.5	2.3	*	1		m			2.5	2.3	1			A. taranta
Lonchura domestica	L. malabarica cantans	2.5	2.3	*	1		m			2.5	2.3	1			A. undulata
Lonchura domestica	L. punctulata	1	2.3	*	1					1	2.3	1			A. valisineria
Lonchura domestica	L. striata	1	2.3	*	1					1	2.3	1			C. c. corone
Lonchura domestica	L. striata acuticauda	1	2.3	*	1					1	2.3	1			C. cafer
Lonchura domestica	Padda oryzivora	2.5	same		2		m			2.5		2			C. californica
Lonchura domestica	Poephila acuticauda	3	und		2					3		2			C. caudata lorti
Lonchura domestica	Poephila guttata castanotis	3	und		2					3		2			C. cygnus cygnus
Lonchura domestica	Poephila personata	3	und		2					3		2			C. fasciolata
Loncura flaviprymna	L. maja	1	2.3	*	1			Fehrer		1	2.3	1			C. hornemanni
Loncura flaviprymna	L. striata	1	2.3	*	1			Fehrer		1	2.3	1			C. malabarica
Lonchura fringilloides	L. bicolor	1	2.3	*	1			Fehrer		1	2.3	1			C. mantchuricum
Lonchura fringilloides	L. nigriceps	1	2.3	*	1					1	2.3	1			C. nigra
Lonchura fuscans	L. striata acuticauda	1	2.3	*	1					1	2.3	1			C. palumbus
Lonchura leucogastroides	L. striata	1	2.3	*	1					1	2.3	1			C. picazuro
Lonchura malabarica cantans	L. malacca atricapilla	3	und	*	1					3		1			C. r. nigricaudatus
Lonchura malabarica cantans	L. pectoralis	5	2.3	*	1					5	2.3	1			C. rubidiceps
Lonchura malabarica cantans	L. striata acutacauda	3	2.3	*	1					3	2.3	1			C. sinica
Lonchura malabarica cantans	Poephila guttata castanotis	3	und		2		(m)			3		2			C. sordidulus
Lonchura malabarica cantans	L. m. malabarica	1	und	*	0			Fehrer		1		0			C. speciosa
Lonchura m. malabarica	L. striata acuticauda	1	2.3	*	1					1	2.3	1			C. v. cristatus
Lonchura m. malabarica	Poephila modesta	3	und		2					3		2			L fringilloides
Lonchura striata	L. maja	2	2.3	*	1		m	Fehrer		2	2.3	1			L striata
Lonchura striata	Padda oryzivora	1	und		1			Fehrer		1		1			L. argentatus
Lonchura striata	L. ferruginosa	2	2.3	*	1		m	Fehrer		2	2.3	1			L. bicolor
Lonchura striata acuticauda	L. striata	1	und		0					1		0			L. cristatus
Lonchura striata acuticauda	Poephila acuticauda	3	und		2					3		2			L. erythrophthalmus
Lonchura striata acuticauda	Poephila guttata castanotis	3	und		2					3		2			L. ferruginosa
Lonchura striata acuticauda	Poephila cincta	3	und		2					3		2			L. glaucescens
Lonchura striata acuticauda	Stagonopleura guttata	3	und		2					3		2			L. ignita
Passer domesticus	P. hispaniolensis	1	0.2		1					1	0.2	1			L. maja
Passer montanus	Serinus canaria	5	10		5					5	10	5			L. malacca
Poephila acuticauda	Taeniopygia bichenovii	3	/		1			change taxon category		3		1			L. malacca atricapilla
Poephila acuticauda	P. cincta	1	/		1					1		1			L. marinus
Poephila acuticauda	P. personata	1	/		1			Fehrer		1		1			L. megarhynchos
Poephila acuticauda	Neochima phaeton	3	/		2			change taxon category		3		2			L. nigriceps
Poephila acuticauda	Neochima ruficauda	1	same		2			Fehrer		1		2			L. pectoralis
Taeniopygia bichenovii	P. guttata castanotis	2.5	/		2		m	change taxon category		2.5		2			L. punctulata
Poephila cincta	Taeniopygia bichenovii	2	same		2		m	Fehrer		2		2			L. roratus roratus
Poephila guttata castanotis	Neochima modesta	3	/		2			change taxon category		3		2			L. rufopicta
Molothrus badius	Diuca diuca	5	5.5	trb	3					5	5.5	3			L. swinhoii
Ramphocelus flammigerus	R. icteronotus	1	NS		1					1		1			P. afra afra
Ramphocelus bresilius	R. carbo	1	NS		1	0.05614				1		1	0.05614		P. amoena
Fringilla coelebs	F. montifringilla	2	NS		1	0.087	m	Fehrer		2		1			P. b. atricristatus
Serinus alario	S. canaria	3	/		1					3		1			P. c. torquatus
Carduelis atrata	Serinus canaria	2	2	2@	2		m	+Fehrer		2	2	2			P. carolinensis
Carduelis cannabina	C. carduelis	2	1.2	*	1	0.054	m	+Fehrer		2	1.2	1	0.054		P. haematonotus
Carduelis cannabina	C. chloris	2.5	1.2	*	1		m			2.5	1.2	1			P. hispaniolensis
Carduelis cannabina	Serinus canaria	1	2	2@	2			+Fehrer		1	2	2			P. icterotis
Carduelis carduelis	C. flammea	2	1.2	*	1	0.099	m	Fehrer		2	1.2	1			P. krameri
Carduelis carduelis	C. spinus	1	1.2	*	1	0.082				1	1.2	1			P. leclancheri
Carduelis carduelis	C. chloris	2	1.2	*	1	0.103	m	+Fehrer		2	1.2	1			P. leucogenys
Carduelis carduelis	Serinus canaria	2.5	2	2@	2	0.05	m			2.5	2	2			P. melanocephalus
Carduelis carduelis	C. sinica	2	1.2	*	1		m	Fehrer		2	1.2	1			P. muticus
Carduelis cucullata	C. magellanica	1	1.2	*	1			Fehrer		1	1.2	1			P. ocai
Carduelis cucullata	C. spinus	2	1.2	*	1		m	Fehrer		2	1.2	1			P. t. sanguineus
Carduelis cucullata	Serinus canaria	2	2	2@	2		m	+Fehrer		2	2	2			P. xanthopygus
Carduelis flammea	C. hornemanni	1	1.2	*	1	0.014				1	1.2	1			S. albogularis
Carduelis magellanica icterica	Serinus canaria	3	2	2@	2	0.0866				3	2	2			S. artrogularis
Carduelis psaltria	Serinus canaria	2	2	2@	2		m	Fehrer		2	2	2			S. artrogularis
Carduelis spinoides	C. chloris	1	1.2	*	1					1	1.2	1			S. c. camelus
Carduelis spinus	C. magellanica	2	1.2	8	1	0.061	m	Fehrer		2	1.2	1			S. dorsostriatus
Carduelis spinus	Serinus canaria	2	2	2@	2	0.069	m	+Fehrer	used c.pinus for mtdna	2	2	2			S. f. pelzelni
Carpodacus mexicanus	Serinus canaria	1	2.6	2@	2			+Fehrer	cf. spinus	1	2.6	2			S. gularis
Carduelis chloris	C. sinica	1	1.2	*	1					1	1.2	1			S. neglecta
Carduelis chloris	Serinus canaria	2	2	2@	2	0.105	m			2	2	2			S. nereis
Passerina cyanea	P. amoena	1	/		1	0.066				1		1	0.066		S. ruber
Passerina cyanea	P. leclancheri	5	/		1					5		1			S. senegalensis
Pinicola enucleator	Pyrrhula pyrrhula	5	same	und	2					5		2			S. serinus
Pipilo erythrophthalmus	P. ocai	1	/		1					1		1			S. sulphuratus
Pipilo erythrophthalmus	P. torquatus torquatus	1	/		1					1		1			S. vinacea
Pyrrhula griseiventris	P. pyrrhula	1	/		1					1		1
Serinus alario	S. canaria	2	/		1		f			2		1
Serinus canaria	S. artrogularis	2	/		1		m	Fehrer		2		1
Serinus canaria	S. dorsostriatus	2	/		1		m	Fehrer		2		1
Serinus canaria	S. flaviventris	3	/		1					3		1
Serinus canaria	S. gularis	5	/		1	0.069				5		1	0.069
Serinus canaria	S. leucopygius	3	/		1	0.062				3		1	0.062
Serinus canaria	S. serinus	1.5	/		1	0.064	m			1.5		1
Serinus flaviventris	S. sulphuratus	1	/		1			Fehrer		1		1
Serinus flaviventris	S. albogularis	1	/		1			Fehrer		1		1
Serinus leucopygius	S. artrogularis	1	/		1			Fehrer		1		1
Sialis flaveola	S. f. pelzelni	1	NS		0					1		0
Zonotrichia leucophrys gambelii	Z. l. oriantha	1	/		0					1		0
Pheucticus ludovicianus	P. melanocephalus	1	/		1					1		1
Sturnella magna	S. neglecta	2.5	/		1	0.053	f			2.5		1	0.053
Sphyrapicus nuchalis	S. ruber	1	/		1					1		1
Contopus virens	C. sordidulus	1	NS		1					1		1
Parus bicolor bicolor	P. b. atricristatus	1	NS		0	0.004				1		0	0.004
Parus atricpillus	P. carolinensis	1	same		1	0.046				1		1	0.046
Petroica traversi	Petroica macrocephala	1.5	6.7	*	2		m			1.5	6.7	2
Icterus galbula	I. bullockii	1	NS		1	0.06433				1		1	0.06433
Ficedula albicollis	F. hypoleuca	2	NS		1	0.1	m			2		1	0.1
Dendroica occidentalis	D.. townsendi	1	0.1	*	1	0.00922				1	0.1	1	0.00922
Daphoenositta chrysoptera leucocephala	D. c. chysoptera	1	NS		0					1		0
Daphoenositta chrysoptera leucocephala	D. c. striata	1	NS		0	0.06433				1		0	0.06433
Daphoenositta chrysoptera leucocephala	D. c. pileata	1	NS		0					1		0
Pycnonotus cafer	P. leucogenys	1	same		1					1		1
Malurus splendens splendens	M. s. callainus	1	NS		0					1		0
Pardalotus punctatus	P. xanthopygus	1	NS		1					1		1
Astrapia stephaniae	A. mayeri	1	NS		1					1		1
Junco hyemalis	J. oreganus	1	NS		1					1		1
Passer domesticus	P. hispaniolensis	1	0.2		1					1	0.2	1
Terpsiphone rufiventer nigriceps	T. viridis viridis	1	NS		1					1		1
Total	407
Unused crosses - Unable to categorize hybridization success
Alopochen aegyptiaca	Tadorna tadorna	2 or 3?	und
Alectoris graeca chukar	A. melanocephala	?	NS
Gallus domesticus	G. sonneratii	1.5 or 1	NS				m
Lophura horsfieldii	L. imperialis	?	NS
Columba livia	C. oenas	?	NS				m
Columba livia	Streptopelia risoria	?3.5	3.5				m
Columba livia	Zenaida macroura carolinensis	?4	5.4				m
Streptopelia c. tigrina	S. risoria	?	NS				m
Streptopelia senegalensis	S. vinacea	?	NS				m
Streptopelia orientalis	S. risoria	2 or 3	NS
Agapornis roseicollis	A. taranta	?	/
Aratinga aurea aurea	A. solstitialis	?	/
Platycercus zonarius barnardi	P. adscitus	2.5?	NS				m
Neophema pulchella	N. splendida	2 or 3	/
Turdus eunomus	T. pallidus	3	0.2-3.5 (21spp involved)
Estrilda melpoda	E. rhodopyga	?	/
Estrilda rhodopyga	E. troglodytes	?	/
Lonchura domestica	L. malacca atricapilla	?	2.3	*
Total	18
Total # species included		368
Definitions of Fertility Categories (of F1 hybrid offspring)
1*-both sometimes fertile
1-both fertile
1.5-1 fertile, 1 sometimes fertile
2-1 fertile, 1 viable
2.5-1sometimes fertile, 1 viable
3-both viable
3.5-1 viable, 1 sometimes viable
4-1viable, 1missing
4.5-1 sometimes viable, 1 missing
5-both missing
5*-both sometimes missing
>> Viable refers to survival but infertility of F1
Symbols used in estimating DT50H (Sibley & Ahlquist 1990)
We used Sibley & Monroe (1990) to assess relationships between species of concern that were
not listed in the DT50H phylogeny and any taxonomically close relatives included in the phylogeny
/ - genus not included in DT50H phylogeny
NS- only one entry for genus in DT50H phylogeny, can't compare species in question
*- used the root of the genus as the distance
@ - DT50H estimated from nearest neighbor; for 1st or 2nd species (1or 2), depending on cross
und- undeterminable- nearest neghibor(s) unlisted or too distantly related
same- crossed species share the same nearest neighbor, or nearest neighbor of one is the other
trb- DT50H estimated as that between tribes of crossed species (when a separate tribal member occurs in the DT50H phylogeny)
fam- DT50H estimated as that between families of crossed species (when a separate family member occurs in the DT50H phylogeny)
geog- DT50H estimated based on DT50H between geographically separated groups (ie. Australian vs. S. American)
