## Supplementary data and code for "The comparative analysis of lineage-pair traits": pb.in.tree.csv

sp1	sp2	fertility	tax_cat	cytb_dist	fitness	pair.age
Rhea_pennata	Rhea_americana	1	1			8.4801
Ciconia_ciconia	Ciconia_nigra	5	1	0.233		21.7077
Aix_galericulata	Aix_sponsa	5	1			6.1966
Aix_sponsa	Anas_bahamensis	3	2	0.197		16.4335
Aix_sponsa	Anas_penelope	3	2	0.189		16.4335
Aix_sponsa	Anas_platyrhynchos	3	2	0.199		16.4335
Aix_sponsa	Anas_sibilatrix	3	2	0.207		16.4335
Aix_sponsa	Aythya_ferina	3	2			14.0489
Alopochen_aegyptiaca	Chloephaga_picta	3	2			11.3627
Amazonetta_brasiliensis	Anas_bahamensis	3	2			9.6816
Anas_acuta	Anas_melleri	1	1			5.3597
Anas_acuta	Anas_penelope	3	1			6.6045
Anas_acuta	Anas_platyrhynchos	1	1			5.3597
Anas_acuta	Anas_strepera	1	1			6.6045
Anas_acuta	Anas_poecilorhyncha	1	1			5.3597
Anas_acuta	Anas_superciliosa	1	1			5.3597
Anas_acuta	Netta_peposaca	3	2			16.4335
Anas_acuta	Netta_rufina	3	2			16.4335
Anas_americana	Anas_penelope	1	1			2.0906
Anas_americana	Anas_platyrhynchos	4	1		m	6.6045
Anas_clypeata	Anas_cyanoptera	1	1			1.6637
Anas_clypeata	Anas_querquedula	1	1			4.9169
Anas_cyanoptera	Anas_discors	1	1			0.2362
Anas_falcata	Anas_strepera	3	1			0.7424
Anas_melleri	Anas_platyrhynchos	1	1			0.8869
Anas_melleri	Anas_superciliosa	1	1			1.0691
Anas_melleri	Anas_undulata	1	1			0.9745
Anas_penelope	Anas_platyrhynchos	3	1			6.6045
Anas_penelope	Anas_strepera	3	1			3.9187
Anas_platyrhynchos	Anas_rubripes	1	1			0.5537
Anas_platyrhynchos	Anas_poecilorhyncha	1	1			0.0506
Anas_platyrhynchos	Anas_sibilatrix	3	1			6.6045
Anas_platyrhynchos	Anas_superciliosa	1	1			1.0691
Anas_platyrhynchos	Anas_undulata	1.5	1		m	0.9745
Anas_platyrhynchos	Anser_cygnoides	5	3			31.6879
Anas_platyrhynchos	Aythya_ferina	3	2			16.4335
Anas_platyrhynchos	Cairina_moschata	2.5	3		m	16.4335
Anas_platyrhynchos	Netta_peposaca	1	2			16.4335
Anas_poecilorhyncha	Anas_superciliosa	1	1			1.0691
Anas_poecilorhyncha	Anas_undulata	1	1			0.9745
Anas_poecilorhyncha	Netta_rufina	2.5	2		m	16.4335
Anas_sibilatrix	Nettapus_auritus	3	3			28.0445
Anas_sparsa	Netta_rufina	3	2			16.4335
Anas_superciliosa	Anas_undulata	1	1			1.0691
Anas_superciliosa	Cairina_moschata	3	3			16.4335
Anas_superciliosa	Netta_rufina	3	2			16.4335
Anser_albifrons	Anser_anser	1	1			2.6413
Anser_albifrons	Anser_cygnoides	2.5	1		m	2.6413
Anser_albifrons	Branta_canadensis	3	2		(f)	11.8117
Anser_anser	Anser_cygnoides	1	1			1.0878
Anser_anser	Branta_canadensis	3	2			11.8117
Anser_anser	Branta_leucopsis	2.5	2		m	11.8117
Anser_cygnoides	Branta_canadensis	3	2			11.8117
Anser_cygnoides	Cairina_moschata	3	2			31.6879
Aythya_americana	Aythya_valisineria	1	1			2.2284
Aythya_ferina	Aythya_fuligula	2	1		m	2.6921
Aythya_ferina	Aythya_nyroca	1	1			3.3795
Aythya_ferina	Netta_rufina	3	2			3.9276
Aythya_ferina	Tadorna_tadorna	3	3			14.0489
Branta_canadensis	Cygnus_olor	3	4			16.8786
Cairina_moschata	Plectropterus_gambensis	4.5	2		m	28.0445
Chloephaga_melanoptera	Chloephaga_picta	3	1			6.8526
Chloephaga_picta	Chloephaga_rubidiceps	1	1			4.3327
Neochen_jubata	Tadorna_tadorna	1	2			11.3627
Netta_peposaca	Netta_rufina	2	1		m	3.6124
Tadorna_ferruginea	Tadorna_radjah	1	1			6.8388
Crax_alberti	Crax_fasciolata	2	1		f	3.7348
Crax_alberti	Mitu_mitu	5	2			4.9795
Tetrao_tetrix	Phasianus_colchicus	3	2		(m)	18.8783
Tetrao_tetrix	Tetrao_urogallus	2	1		m	4.0833
Alectoris_rufa	Alectoris_graeca	1	1	0.07		2.3441
Callipepla_squamata	Callipepla_californica	1	1			6.642
Callipepla_squamata	Callipepla_gambelii	1	1			6.642
Callipepla_squamata	Colinus_virginianus	3	2			9.7986
Argusianus_argus	Rheinardia_ocellata	5	2			5.7284
Chrysolophus_amherstiae	Chrysolophus_pictus	1	1			0.8609
Chrysolophus_amherstiae	Lophophorus_impejanus	3	2			19.5304
Chrysolophus_amherstiae	Phasianus_colchicus	2	2		m	8.1963
Chrysolophus_amherstiae	Phasianus_versicolor	2	2		m	8.1963
Chrysolophus_amherstiae	Tragopan_caboti	4	2		m	19.5304
Chrysolophus_pictus	Gallus_gallus	5	2	0.253		22.5661
Chrysolophus_pictus	Lophura_nycthemera	2	2	0.148	m	8.1963
Chrysolophus_pictus	Phasianus_colchicus	2	2	0.193	m	8.1963
Chrysolophus_pictus	Syrmaticus_reevesii	2.5	2	0.175	m	10.6254
Chrysolophus_pictus	Syrmaticus_soemmerringii	3	2			10.6254
Crossoptilon_auritum	Crossoptilon_mantchuricum	1.5	1		m	0.0676
Crossoptilon_auritum	Lophura_nycthemera	2	2		m	7.0149
Lophura_diardi	Lophura_nycthemera	1.5	1	0.09	m	3.9392
Gallus_gallus	Gallus_sonneratii	1	1			4.761
Gallus_gallus	Gallus_varius	2.5	1		m	2.2326
Gallus_gallus	Numida_meleagris	4	5	0.286	m	41.4916
Gallus_gallus	Phasianus_colchicus	3	2	0.309		22.5661
Lophura_edwardsi	Lophura_swinhoii	1	1			0.3603
Lophophorus_impejanus	Syrmaticus_reevesii	5	2	0.251		19.5304
Perdix_perdix	Phasianus_colchicus	4	2		m	16.9347
Phasianus_colchicus	Meleagris_gallopavo	5	2			18.8783
Phasianus_colchicus	Phasianus_versicolor	1	1			1.5856
Phasianus_colchicus	Syrmaticus_soemmerringii	3	2			10.6254
Phasianus_colchicus	Tragopan_caboti	3	2	0.33		19.5304
Phasianus_versicolor	Syrmaticus_reevesii	2.5	2		m	10.6254
Syrmaticus_reevesii	Syrmaticus_soemmerringii	2	1		m	8.0894
Tragopan_satyra	Tragopan_temminckii	1	1			5.7658
Acryllium_vulturinum	Numida_meleagris	4	2		m	13.3195
Meleagris_gallopavo	Meleagris_ocellata	2	1		m	7.9652
Larus_hyperboreus	Larus_argentatus	1	1			0.0324
Larus_occidentalis	Larus_glaucescens	1	1			0.9852
Larus_argentatus	Larus_glaucescens	1	1			0.6001
Larus_hyperboreus	Larus_marinus	1	1			0.5075
Columba_guinea	Columba_livia	2.5	1		m	9.5775
Columba_leuconota	Columba_livia	2	1		m	14.5841
Columba_livia	Columba_palumbus	2.5	1		m	11.1384
Columba_livia	Streptopelia_turtur	2.5	2		m	18.798
Columba_oenas	Streptopelia_roseogrisea	5	2			18.798
Geopelia_cuneata	Streptopelia_turtur	5	2			33.0459
Streptopelia_decaocto	Streptopelia_turtur	2.5	1	0.17	m	9.9047
Streptopelia_decaocto	Streptopelia_vinacea	4	1	0.17	m	10.6591
Turtur_afer	Turtur_tympanistria	3	1			16.1436
Agapornis_fischeri	Agapornis_lilianae	1	1	0.0818		2.1401
Agapornis_fischeri	Agapornis_nigrigenis	1	1	0.0119		2.1401
Agapornis_fischeri	Agapornis_roseicollis	1	1	0.08181		11.4424
Agapornis_fischeri	Agapornis_taranta	1	1	0.19799		22.879
Agapornis_lilianae	Agapornis_nigrigenis	1	1	0.00498		1.1822
Agapornis_lilianae	Agapornis_roseicollis	1	1	0.08643		11.4424
Agapornis_lilianae	Agapornis_taranta	1	1	0.227		22.879
Agapornis_nigrigenis	Agapornis_roseicollis	1	1	0.08974		11.4424
Agapornis_nigrigenis	Agapornis_taranta	1	1	0.233		22.879
Melopsittacus_undulatus	Neopsephotus_bourkii	5	2			40.7234
Platycercus_adscitus	Psephotus_chrysopterygius	1	2			16.9627
Platycercus_caledonicus	Platycercus_eximius	1	1			7.6788
Platycercus_eximius	Platycercus_icterotis	1.5	1		m	8.9124
Psephotus_chrysopterygius	Psephotus_haematonotus	5	1			7.7709
Sterna_albifrons	Sterna_nereis	1	1			1.497
Eudocimus_ruber	Eudocimus_albus	1	1			1.4079
Macronectes_halli	Macronectes_giganteus	5	1			2.6622
Luscinia_luscinia	Luscinia_megarhynchos	2	1		m	2.5633
Luscinia_luscinia	Serinus_canaria	5	6			40.1512
Lanius_collurio	Lanius_cristatus	1	1			4.2762
Vermivora_chrysoptera	Vermivora_pinus	1	1			1.3418
Amadina_erythrocephala	Amadina_fasciata	1.5	1		m	1.5538
Amadina_fasciata	Poephila_cincta	5	2			10.0168
Erythrura_prasina	Erythrura_psittacea	2	1		m	6.926
Erythrura_prasina	Erythrura_trichroa	2	1		m	3.767
Erythrura_psittacea	Erythrura_trichroa	1.5	1		m	6.926
Estrilda_astrild	Estrilda_troglodytes	1	1			2.14
Estrilda_astrild	Uraeginthus_bengalus	1	2			8.929
Lonchura_castaneothorax	Lonchura_maja	2	1		m	1.7941
Lonchura_castaneothorax	Lonchura_malacca	2	1		m	1.7941
Lonchura_castaneothorax	Lonchura_striata	3	1			4.6839
Lonchura_cucullata	Lonchura_fringilloides	3	1			4.6386
Lonchura_cucullata	Lonchura_striata	2	1		m	6.9305
Lonchura_fringilloides	Lonchura_bicolor	1	1			2.0232
Lonchura_fringilloides	Lonchura_nigriceps	1	1			2.0232
Lonchura_leucogastroides	Lonchura_striata	1	1			0.9174
Lonchura_striata	Lonchura_maja	2	1		m	4.6839
Lonchura_striata	Padda_oryzivora	1	1			7.472
Lonchura_striata	Lonchura_ferruginosa	2	1		m	6.9305
Passer_domesticus	Passer_hispaniolensis	1	1			3.6975
Passer_montanus	Serinus_canaria	5	5			31.3676
Poephila_acuticauda	Taeniopygia_bichenovii	3	1			6.1305
Poephila_acuticauda	Poephila_cincta	1	1			1.6473
Poephila_acuticauda	Poephila_personata	1	1			4.5952
Poephila_cincta	Taeniopygia_bichenovii	2	2		m	6.1305
Ramphocelus_flammigerus	Ramphocelus_icteronotus	1	1			0.948
Ramphocelus_bresilius	Ramphocelus_carbo	1	1	0.05614		1.8799
Fringilla_coelebs	Fringilla_montifringilla	2	1	0.087	m	7.6578
Serinus_alario	Serinus_canaria	3	1			6.149
Carduelis_atrata	Serinus_canaria	2	2		m	8.1449
Carduelis_cannabina	Carduelis_carduelis	2	1	0.054	m	8.7346
Carduelis_cannabina	Carduelis_chloris	2.5	1		m	11.3543
Carduelis_cannabina	Serinus_canaria	1	2			8.1449
Carduelis_carduelis	Carduelis_flammea	2	1	0.099	m	9.0951
Carduelis_carduelis	Carduelis_spinus	1	1	0.082		8.7346
Carduelis_carduelis	Carduelis_chloris	2	1	0.103	m	11.3543
Carduelis_carduelis	Serinus_canaria	2.5	2	0.05	m	8.7346
Carduelis_carduelis	Carduelis_sinica	2	1		m	11.3543
Carduelis_cucullata	Carduelis_magellanica	1	1			1.6135
Carduelis_cucullata	Carduelis_spinus	2	1		m	5.484
Carduelis_cucullata	Serinus_canaria	2	2		m	8.1449
Carduelis_flammea	Carduelis_hornemanni	1	1	0.014		0.8036
Carduelis_psaltria	Serinus_canaria	2	2		m	8.1449
Carduelis_spinoides	Carduelis_chloris	1	1			2.4546
Carduelis_spinus	Carduelis_magellanica	2	1	0.061	m	5.484
Carduelis_spinus	Serinus_canaria	2	2	0.069	m	8.1449
Carpodacus_mexicanus	Serinus_canaria	1	2			16.7814
Carduelis_chloris	Carduelis_sinica	1	1			2.4546
Carduelis_chloris	Serinus_canaria	2	2	0.105	m	11.3543
Passerina_cyanea	Passerina_amoena	1	1	0.066		7.8411
Pinicola_enucleator	Pyrrhula_pyrrhula	5	2			11.1644
Pipilo_erythrophthalmus	Pipilo_ocai	1	1			5.8561
Serinus_alario	Serinus_canaria	2	1		f	6.149
Serinus_canaria	Serinus_dorsostriatus	2	1		m	7.7919
Serinus_canaria	Serinus_flaviventris	3	1			7.7919
Serinus_canaria	Serinus_gularis	5	1	0.069		7.7919
Serinus_canaria	Serinus_leucopygius	3	1	0.062		7.7919
Serinus_canaria	Serinus_serinus	1.5	1	0.064	m	6.149
Serinus_flaviventris	Serinus_sulphuratus	1	1			1.783
Serinus_flaviventris	Serinus_albogularis	1	1			4.966
Pheucticus_ludovicianus	Pheucticus_melanocephalus	1	1			4.4044
Sturnella_magna	Sturnella_neglecta	2.5	1	0.053	f	3.321
Sphyrapicus_nuchalis	Sphyrapicus_ruber	1	1			0.0402
Contopus_virens	Contopus_sordidulus	1	1			3.0671
Petroica_traversi	Petroica_macrocephala	1.5	2		m	2.7438
Ficedula_albicollis	Ficedula_hypoleuca	2	1	0.1	m	1.3661
Dendroica_occidentalis	Dendroica_townsendi	1	1	0.00922		0.4185
Pycnonotus_cafer	Pycnonotus_leucogenys	1	1			24.5618
Astrapia_stephaniae	Astrapia_mayeri	1	1			0.2824
Passer_domesticus	Passer_hispaniolensis	1	1			3.6975
