## Supplementary data and code for "The comparative analysis of lineage-pair traits": price_bouvier.csv

sp1	sp2	fertility	tax_cat	cytb_dist	fitness
Struthio camelus australis	S. c. camelus	1	0
Rhea pennata	Rhea americana	1	1
Casmerodius albus modestus	Nycticorax caledonicus manillensis	2.5	2		m
Ciconia ciconia	Ciconia nigra	5	1	0.233
Aix galericulata	Aix sponsa	5	1
Aix sponsa	Anas bahamensis	3	2	0.197
Aix sponsa	Anas penelope	3	2	0.189
Aix sponsa	Anas platyrhynchos	3	2	0.199
Aix sponsa	Anas sibilatrix	3	2	0.207
Aix sponsa	Aythya ferina	3	2
Alopochen aegyptiaca	Chloephaga picta	3	2
Alopochen aegyptiaca	Cyanochen cyanopterus	3	2
Amazonetta brasiliensis	Anas bahamensis	3	2
Amazonetta brasiliensis	Anas leucophrys	3	2
Anas acuta	A. melleri	1	1
Anas acuta	A. penelope	3	1
Anas acuta	A. platyrhynchos	1	1
Anas acuta	A. strepera	1	1
Anas acuta	A. poecilorhyncha	1	1
Anas acuta	A. superciliosa	1	1
Anas acuta	Netta peposaca	3	2
Anas acuta	Netta rufina	3	2
Anas americana	A. penelope	1	1
Anas americana	A. platyrhynchos	4	1		m
Anas bahamensis	A. georgica spinicauda	1	1
Anas clypeata	A. cyanoptera	1	1
Anas clypeata	A. querquedula	1	1
Anas crecca carolinensis	A. platyrhynchos	1	1
Anas crecca crecca	A. flavirostris	1	1
Anas cyanoptera	A. discors	1	1
Anas falcata	A. strepera	3	1
Anas flavirostris	A. georgica spinicauda	1	1
Anas fulvigula maculosa	A. platyrhynchos	1	1
Anas fulvigula rubripes	A. melleri	1	1
Anas fulvigula rubripes	A. superciliosa	1	1
Anas fulvigula rubripes	A. undulata	1	1
Anas georgica spinicauda	A. sibilatrix	3	1
Anas melleri	A. platyrhynchos	1	1
Anas melleri	A. poecilorhynchos	1	1
Anas melleri	A. superciliosa	1	1
Anas melleri	A. undulata	1	1
Anas penelope	A. platyrhynchos	3	1
Anas penelope	A. strepera	3	1
Anas penelope	Aythya fuligula	3	2
Anas platyrhynchos	A. rubripes	1	1
Anas platyrhynchos	A. poecilorhyncha	1	1
Anas platyrhynchos	A. sibilatrix	3	1
Anas platyrhynchos	A. sterpera	1	1
Anas platyrhynchos	A. superciliosa	1	1
Anas platyrhynchos	A. undulata	1.5	1		m
Anas platyrhynchos	Anser cygnoides	5	3
Anas platyrhynchos	Aythya ferina	3	2
Anas platyrhynchos	Cairina moschata	2.5	3		m
Anas platyrhynchos	Netta peposaca	1	2
Anas platyrhynchos	Tadorna tadonra	3	3	0.234
Anas poecilorhyncha poecilorhyncha	A. p. zonorhyncha	1	0
Anas poecilorhyncha	A. superciliosa	1	1
Anas poecilorhyncha	A. undulata	1	1
Anas poecilorhyncha	Netta rufina	2.5	2		m
Anas sibilatrix	Nettapus auritus	3	3
Anas sparsa	Netta rufina	3	2
Anas superciliosa	A. undulata	1	1
Anas superciliosa	Cairina moschata	3	3
Anas superciliosa	Netta rufina	3	2
Anser albifrons	A. anser	1	1
Anser albifrons	A. brachyrhychus	5	1
Anser albifrons	A. caerulescens caerulescens	1	1	0.027
Anser albifrons	A. cygnoides	2.5	1		m
Anser albifrons	Branta canadensis	3	2		(f)
Anser albifrons gambelli	A. caerulescens hyperboreus	1	1
Anser anser	A. caerulescens atlanticus	1	1
Anser anser	A. c. caerulescens	1	1
Anser anser	A. c. hyperboreus	1	1
Anser anser	A. cygnoides	1	1
Anser anser	Branta bernicla nigricans	3	2
Anser anser	Branta canadensis	3	2
Anser anser	Branta canadensis minima	3	2
Anser anser	Branta c. occidentalis	3	2
Anser anser	Branta leucopsis	2.5	2		m
Anser caerulescens atlanticus	A. c. caerulescens	1	0
Anser caerulescens atlanticus	A. c. hyperboreus	1	0
Anser caerulescens caerulescens	A. c. hyperboreus	1	0
Anser caerulescens caerulescens	A. canagicus	1	1
Anser caerulescens caerulescens	A. rossii	1	1	0.028
Anser caerulescens caerulescens	Branta canadensis	3	2	0.081
Anser caerulescens hyperboreus	A. cygnoides	1	1
Anser caerulescens hyperboreus	A. rossii	1	1
Anser caerulescens hyperboreus	Branta canadensis	1	2
Anser cygnoides	Branta canadensis	3	2
Anser cygnoides	Cairina moschata	3	2
Aythya americana	A. valisineria	1	1
Aythya ferina	A. fuligula	2	1		m
Aythya ferina	A. nyroca	1	1
Aythya ferina	Netta rufina	3	2
Aythya ferina	Tadorna tadorna	3	3
Branta canadensis	Cygnus olor	3	4
Branta canadensis canadensis	B. c. hutchinsii	1	0
Branta canadensis canadensis	B. c. occidentalis	1	0
Branta canadensis minima	B. c. occidentalis	1	0
Branta canadensis minima	B. leucopsis	1	1
Cairina moschata	Plectropterus gambensis	4.5	2		m
Chloephaga melanoptera	C. picta	3	1
Chloephaga picta	C. rubidiceps	1	1
Cygnus columbianus columbianus	C. cygnus cygnus	1	1
Cygnus columbianus columbianus	C. olor	2	1		m
Neochen jubata	Tadorna tadorna	1	2
Netta peposaca	N. rufina	2	1		m
Tadorna ferruginea	T. radjah	1	1
Crax alberti	C. fasciolata	2	1		f
Crax alberti	Mitu mitu	5	2
Tetrao tetrix	Phasianus colchicus	3	2		(m)
Tetrao tetrix	T. urogallus	2	1		m
Alectoris rufa	A. graeca	1	1	0.07
Callipepla squamata	C. californica	1	1
Callipepla squamata	C. gambelii	1	1
Callipepla squamata	Colinus virginianus	3	2
Callipepla gambelii	Colinus viginianus	3	2
Colinus virginianus virginianus	C. v. cristatus	1	0
Symaticus ellioti	S. mikado	1.5	1		m
Argusianus argus	Rheinardia ocellata	5	2
Symaticus ellioti	Catreus wallichii	5	2
Symaticus ellioti	Lophura leucomelanos hamiltonii	5	2
Symaticus mikado	Catreus wallichii	5	2
Symaticus mikado	Lophura diardi	5	2
Chrysolophus amherstiae	C. pictus	1	1
Chrysolophus amherstiae	Lophophorus impejanus	3	2
Chrysolophus amherstiae	Phasianus colchicus	2	2		m
Chrysolophus amherstiae	Phasianus versicolor	2	2		m
Chrysolophus amherstiae	Tragopan caboti	4	2		m
Chrysolophus pictus	Gallus domesticus	3	2
Chrysolophus pictus	Gallus gallus	5	2	0.253
Chrysolophus pictus	Lophura nycthemera	2	2	0.148	m
Chrysolophus pictus	Phasianus colchicus	2	2	0.193	m
Chrysolophus pictus	Phasianus versicolor	2.5	2		m
Chrysolophus pictus	Syrmaticus reevesii	2.5	2	0.175	m
Chrysolophus pictus	Syrmaticus soemmerringii	3	2
Chrysolophus pictus	Syrmaticus s. scintillans	3	2
Crossoptilon auritum	C. mantchuricum	1.5	1		m
Crossoptilon auritum	Lophura nycthemera	2	2		m
Lophura diardi	L. nycthemera	1.5	1	0.09	m
Gallus domesticus	G. gallus	1	1
Gallus domesticus	G. lafayettii	1.5	1		m
Gallus domesticus	G. varius	1.5	1		m
Gallus domesticus	Lophura sp.	5	2
Gallus domesticus	Meleagris gallopavo	5	2
Gallus domesticus	Numida meleagris	4	5		m
Gallus domesticus	Pavo cristatus	4.5	2	0.247	m
Gallus domesticus	Phasianus colchicus	3	2		(m)
Gallus gallus	G. layafettii	1	1
Gallus gallus	G. sonneratii	1	1
Gallus gallus	G. varius	2.5	1		m
Gallus gallus	Numida meleagris	4	5	0.286	m
Gallus gallus	Phasianus colchicus	3	2	0.309
Gallus sonneratii	Lophura nycthemerus	5	2	0.261
Lophura edwardsi	L. imperialis	1	1
Lophura edwardsi	L. swinhoii	1	1
Lophura horsfieldii	L. lineatus	1	1
Lophura horsfieldii	L. swinhoii	5	1
Lophura imperialis	L. swinhoii	1	1
Lophura imperialis	L. nycthemerus	1	1
Lophura imperialis	L. ignita	2	1		m
Lophura leucomelanos hamiltonii	L. l. melanotus	1	0
Lophura leucomelanos hamiltonii	L. lineatus	1	0
Lophura leucomelanos hamiltonii	L. nycthemerus	1	1
Lophura leucomelanos hamiltonii	L. erythrophthalmus	5	1
Lophura leucomelanos melanotus	L. lineatus	1	1
Lophura leucomelanos melanotus	L. nycthemerus	1	1
Lophura leucomelanos melanotus	Lophophorus impejanus	3	1
Lophura lineatus	L. nycthemerus	1	1
Lophura lineatus	L. swinhoii	1.5	1		m
Lophura nycthemerus	L. swinhoii	1.5	1		m
Lophura nycthemerus	Phasianus colchicus	2	2	0.182	m
Lophura nycthemerus	Syrmaticus reevesii	2.5	2	0.175	m
Lophophorus impejanus	Syrmaticus reevesii	5	2	0.251
Pavo cristatus domesticus	Numida meleagris	3.5	5	0.28	m
Pavo cristatus domesticus	P. muticus	1	1
Perdix perdix	Phasianus colchicus	4	2		m
Phasianus colchicus	Meleagris gallopavo	5	2
Phasianus colchicus	P. versicolor	1	1
Phasianus colchicus karpowi	P. versicolor	3	1
Phasianus colchicus	Syrmaticus reevsii	2.5	2	0.172	m
Phasianus colchicus	Syrmaticus soemmerringii	3	2
Phasianus colchicus strauchi	P. c. torquatus	1	0
Phasianus colchicus	Tragopan caboti	3	2	0.33
Phasianus versicolor	Syrmaticus reevesii	2.5	2		m
Tympanuchus phasianellus	T. cupido cupido	1	1
Syrmaticus reevesii	S. soemmerringii	2	1		m
Tragopan caboti	Numida mitrata	3	5
Tragopan satyra	T. temminckii	1	1
Acryllium vulturinum	Numida meleagris	4	2		m
Numida meleagris	N. mitrata	1	1
Meleagris gallopavo	M. ocellata	2	1		m
Grus antigone sharpii	G. rubicunda	1	1
Larus hyperboreus	L. argentatus	1	1
Larus occidentalis	L. glaucescens	1	1
Larus argentatus	L. glaucescens	1	1
Larus hyperboreus	L. marinus	1	1
Columba guinea	C. livia	2.5	1		m
Columba guinea	C. picazuro	2	1		m
Columba leuconota	C. livia	2	1		m
Columba livia	C. palumbus	2.5	1		m
Columba livia	C. picazuro	2.5	1		m
Columba livia	Streptopelia turtur	2.5	2		m
Columba maculosa	C. speciosa	3	1
Columba migratoria	Streptopelia risoria	4	2		m
Columba oenas	Streptopelia roseogrisea	5	2
Geopelia cuneata	G. striata striata	3	1
Geopelia cuneata	Streptopelia turtur	5	2
Leptotila wellsi	Streptopelia chinensis tigrina	5	2
Streptopelia chinensis	S. senegalensis	1	1	0.141
Streptopelia chinensis	S. decaocto	1	1	0.244
Streptopelia chinensis	S. risoria	2	1	0.2	m
Streptopelia chinensis suratensis	S. turtur	1.5	1	0.19	m
Streptopelia chinensis tigrina	S. senegalensis	1.5	1		m
Streptopelia senegalensis	S. decaocto	1.5	1	0.23	m
Streptopelia senegalensis	S. risoria	1.5	1	0.21	m
Streptopelia senegalensis	S. turtur	1.5	1	0.24	m
Streptopelia decaocto	S. risoria	1	1	0.03
Streptopelia decaocto	S. turtur	2.5	1	0.17	m
Streptopelia decaocto	S. vinacea	4	1	0.17	m
Streptopelia risoria	S. turtur	2	1	0.17	m
Streptopelia risoria	Zenaida macroura carolinensis	3	2	s	(m)
Turtur afer	T. tympanistria	3	1
Zenaida zenaida	Z. macroura carolinensis	1	1
Agapornis cana	A. fischeri	1	1	0.26
Agapornis cana	A. lilianae	1	1	0.27
Agapornis cana	A. nigrigenis	1	1	0.278
Agapornis cana	A. personata	1	1	0.247
Agapornis cana	A. pullaria	1	1	0.223
Agapornis cana	A. roseicollis	1	1	0.261
Agapornis cana	A. taranta	1	1	0.262
Agapornis fischeri	A. lilianae	1	1	0.0818
Agapornis fischeri	A. nigrigenis	1	1	0.0119
Agapornis fischeri	A. personata	1	1	0.00494
Agapornis fischeri	A. pullaria	1	1	0.1982
Agapornis fischeri	A. roseicollis	1	1	0.08181
Agapornis fischeri	A. taranta	1	1	0.19799
Agapornis lilianae	A. nigrigenis	1	1	0.00498
Agapornis lilianae	A. personata	1	1	0.012
Agapornis lilianae	A. pullaria	1	1	0.207
Agapornis lilianae	A. roseicollis	1	1	0.08643
Agapornis lilianae	A. taranta	1	1	0.227
Agapornis nigrigenis	A. personata	1	1	0.0108
Agapornis nigrigenis	A. pullaria	1	1	0.21306
Agapornis nigrigenis	A. roseicollis	1	1	0.08974
Agapornis nigrigenis	A. taranta	1	1	0.233
Agapornis personata	A. pullaria	1	1	0.194
Agapornis personata	A. roseicollis	1	1	0.0793
Agapornis personata	A. taranta	1	1	0.1994
Agapornis personata	Melopsittacus undulatus	3	2
Agapornis pullaria	A. roseicollis	1	1
Agapornis pullaria	A. taranta	1	1
Alisterus amboinensis sulaensis	Prosopeia tabuensis splendens	5	2
Aprosmictus erythropterus erythropterus	Polytelis swainsonii	3	2
Ara ararauna	A. chloroptera	5	1
Aratinga wagleri wagleri	A. jandaya	5	1
Lorius cardinalis	L. roratus roratus	5	1
Melopsittacus undulatus	Neopsephotus bourkii	5	2
Neophema pulchella	Psephotus chrysopterygius dissimilis	5	2
Platycercus adscitus	Psephotus chrysopterygius	1	2
Platycercus caledonicus	P. eximius	1	1
Platycercus elegans adelaidae	P. elegans elegans	1	0
Platycercus elegans elegans	P. eximius	1	1
Platycercus eximius	P. icterotis	1.5	1		m
Psephotus chrysopterygius	P. haematonotus	5	1
Psephotus chrysopterygius dissimilis	P. haematonotus	3	1
Psittacula eupatria nipalensis	P. krameri	1	1
Coracias caudata caudata	C. caudata lorti	1	0
Colaptes auratus	C. cafer	1	1
Sterna albifrons	S. nereis	1	1
Haematopus longirostris chathamensis	H. unicolor unicolor	1	1
Eudocimus ruber	E. albus	1	1
Macronectes halli	M. giganteus	5	1
Pteroglossus torquatus torquatus	P. t. sanguineus	1	0
Campylorhynchus rufinucha humilis	C. r. nigricaudatus	1	0
Corvus albus	Corvus ruficollis edithae	1	1
Corvus corone cornix	C. c. corone	1	0
Copsychus saularis	C. malabarica	5	1
Luscinia luscinia	L. megarhynchos	2	1		m
Luscinia luscinia	Serinus canaria	5	6
Motacilla alba yarrellii	M. cinerea	1	1
Lanius collurio	L. cristatus	1	1
Vermivora chrysoptera	V. pinus	1	1
Amadina erythrocephala	A. fasciata	1.5	1		m
Amadina fasciata	Poephila cincta	5	2
Pytilia afra phoenicoptera	P. afra afra	1	0
Pytilia melba hypogrammica	P. afra afra	2	1		m
Erythrura prasina	E. psittacea	2	1		m
Erythrura prasina	E. trichroa	2	1		m
Erythrura psittacea	E. trichroa	1.5	1		m
Estrilda amandava	Lagonosticta senegala	5	2
Estrilda angolensis	Uraeginthus bengalus	1	2
Estrilda astrild	E. troglodytes	1	1
Estrilda astrild	Uraeginthus bengalus	1	2
Estrilda atricollis	Poephila guttata castanotis	3	2
Uraeginthus bengalus	Uraeginthus cyanocephala	1	1
Lagonostica senegala	L. rufopicta	1	1
Lonchura castaneothorax	L. maja	2	1		m
Lonchura castaneothorax	L. malacca	2	1		m
Lonchura castaneothorax	L striata	3	1
Lonchura cucullata	L fringilloides	3	1
Lonchura cucullata	L. malabarica malabarica	3	1
Lonchura cucullata	L.striata	2	1		m
Lonchura domestica	L. maja	2.5	1		m
Lonchura domestica	L. malabarica cantans	2.5	1		m
Lonchura domestica	L. punctulata	1	1
Lonchura domestica	L. striata	1	1
Lonchura domestica	L. striata acuticauda	1	1
Lonchura domestica	Padda oryzivora	2.5	2		m
Lonchura domestica	Poephila acuticauda	3	2
Lonchura domestica	Poephila guttata castanotis	3	2
Lonchura domestica	Poephila personata	3	2
Loncura flaviprymna	L. maja	1	1
Loncura flaviprymna	L. striata	1	1
Lonchura fringilloides	L. bicolor	1	1
Lonchura fringilloides	L. nigriceps	1	1
Lonchura fuscans	L. striata acuticauda	1	1
Lonchura leucogastroides	L. striata	1	1
Lonchura malabarica cantans	L. malacca atricapilla	3	1
Lonchura malabarica cantans	L. pectoralis	5	1
Lonchura malabarica cantans	L. striata acutacauda	3	1
Lonchura malabarica cantans	Poephila guttata castanotis	3	2		(m)
Lonchura malabarica cantans	L. m. malabarica	1	0
Lonchura malabarica malabarica	L. striata acuticauda	1	1
Lonchura malabarica malabarica	Poephila modesta	3	2
Lonchura striata	L. maja	2	1		m
Lonchura striata	Padda oryzivora	1	1
Lonchura striata	L. ferruginosa	2	1		m
Lonchura striata acuticauda	L. striata	1	0
Lonchura striata acuticauda	Poephila acuticauda	3	2
Lonchura striata acuticauda	Poephila guttata castanotis	3	2
Lonchura striata acuticauda	Poephila cincta	3	2
Lonchura striata acuticauda	Stagonopleura guttata	3	2
Passer domesticus	P. hispaniolensis	1	1
Passer montanus	Serinus canaria	5	5
Poephila acuticauda	Taeniopygia bichenovii	3	1
Poephila acuticauda	P. cincta	1	1
Poephila acuticauda	P. personata	1	1
Poephila acuticauda	Neochima phaeton	3	2
Poephila acuticauda	Neochima ruficauda	1	2
Taeniopygia bichenovii	P. guttata castanotis	2.5	2		m
Poephila cincta	Taeniopygia bichenovii	2	2		m
Poephila guttata castanotis	Neochima modesta	3	2
Molothrus badius	Diuca diuca	5	3
Ramphocelus flammigerus	R. icteronotus	1	1
Ramphocelus bresilius	R. carbo	1	1	0.05614
Fringilla coelebs	F. montifringilla	2	1	0.087	m
Serinus alario	S. canaria	3	1
Carduelis atrata	Serinus canaria	2	2		m
Carduelis cannabina	C. carduelis	2	1	0.054	m
Carduelis cannabina	C. chloris	2.5	1		m
Carduelis cannabina	Serinus canaria	1	2
Carduelis carduelis	C. flammea	2	1	0.099	m
Carduelis carduelis	C. spinus	1	1	0.082
Carduelis carduelis	C. chloris	2	1	0.103	m
Carduelis carduelis	Serinus canaria	2.5	2	0.05	m
Carduelis carduelis	C. sinica	2	1		m
Carduelis cucullata	C. magellanica	1	1
Carduelis cucullata	C. spinus	2	1		m
Carduelis cucullata	Serinus canaria	2	2		m
Carduelis flammea	C. hornemanni	1	1	0.014
Carduelis magellanica icterica	Serinus canaria	3	2	0.0866
Carduelis psaltria	Serinus canaria	2	2		m
Carduelis spinoides	C. chloris	1	1
Carduelis spinus	C. magellanica	2	1	0.061	m
Carduelis spinus	Serinus canaria	2	2	0.069	m
Carpodacus mexicanus	Serinus canaria	1	2
Carduelis chloris	C. sinica	1	1
Carduelis chloris	Serinus canaria	2	2	0.105	m
Passerina cyanea	P. amoena	1	1	0.066
Passerina cyanea	P. leclancheri	5	1
Pinicola enucleator	Pyrrhula pyrrhula	5	2
Pipilo erythrophthalmus	P. ocai	1	1
Pipilo erythrophthalmus	P. torquatus torquatus	1	1
Pyrrhula griseiventris	P. pyrrhula	1	1
Serinus alario	S. canaria	2	1		f
Serinus canaria	S. artrogularis	2	1		m
Serinus canaria	S. dorsostriatus	2	1		m
Serinus canaria	S. flaviventris	3	1
Serinus canaria	S. gularis	5	1	0.069
Serinus canaria	S. leucopygius	3	1	0.062
Serinus canaria	S. serinus	1.5	1	0.064	m
Serinus flaviventris	S. sulphuratus	1	1
Serinus flaviventris	S. albogularis	1	1
Serinus leucopygius	S. artrogularis	1	1
Sialis flaveola	S. f. pelzelni	1	0
Zonotrichia leucophrys gambelii	Z. l. oriantha	1	0
Pheucticus ludovicianus	P. melanocephalus	1	1
Sturnella magna	S. neglecta	2.5	1	0.053	f
Sphyrapicus nuchalis	S. ruber	1	1
Contopus virens	C. sordidulus	1	1
Parus bicolor bicolor	P. b. atricristatus	1	0	0.004
Parus atricpillus	P. carolinensis	1	1	0.046
Petroica traversi	Petroica macrocephala	1.5	2		m
Icterus galbula	I. bullockii	1	1	0.06433
Ficedula albicollis	F. hypoleuca	2	1	0.1	m
Dendroica occidentalis	D.. townsendi	1	1	0.00922
Daphoenositta chrysoptera leucocephala	D. c. chysoptera	1	0
Daphoenositta chrysoptera leucocephala	D. c. striata	1	0	0.06433
Daphoenositta chrysoptera leucocephala	D. c. pileata	1	0
Pycnonotus cafer	P. leucogenys	1	1
Malurus splendens splendens	M. s. callainus	1	0
Pardalotus punctatus	P. xanthopygus	1	1
Astrapia stephaniae	A. mayeri	1	1
Junco hyemalis	J. oreganus	1	1
Passer domesticus	P. hispaniolensis	1	1
Terpsiphone rufiventer nigriceps	T. viridis viridis	1	1
